# Systematic analysis of protein targets associated with adverse events of drugs from clinical trials and post-marketing reports

**DOI:** 10.1101/2020.06.12.135939

**Authors:** Ines A. Smit, Avid M. Afzal, Chad H. G. Allen, Fredrik Svensson, Thierry Hanser, Andreas Bender

## Abstract

Adverse drug reactions (ADRs) are undesired effects of medicines that can harm patients and are a significant source of attrition in drug development. ADRs are anticipated by routinely screening drugs against secondary pharmacology protein panels. However, there is still a lack of quantitative information on the links between these off-target proteins and the risk of ADRs in humans. Here, we present a systematic analysis of associations between measured and predicted *in vitro* bioactivities of drugs, and adverse events (AEs) in humans from two sources of data: the Side Effect Resource (SIDER), derived from clinical trials, and the Food and Drug Administration Adverse Event Reporting System (FAERS), derived from post-marketing surveillance. The ratio of a drug’s *in vitro* potency against a given protein relative to its therapeutic unbound drug plasma concentration was used to select proteins most likely to be relevant to *in vivo* effects. In examining individual target bioactivities as predictors of AEs, we found a trade-off between the Positive Predictive Value and the fraction of drugs with AEs that can be detected, however considering sets of multiple targets for the same AE can help identify a greater fraction of AE-associated drugs. Of the 45 targets with statistically significant associations to AEs, 30 are included on existing safety target panels. The remaining 15 targets include 8 carbonic anhydrases, of which CA5B was significantly associated with cholestatic jaundice. We include the full quantitative data on associations between *in vitro* bioactivities and AEs in humans in this work, which can be used to make a more informed selection of safety profiling targets.
