## Supplementary material for "Systematic analysis of protein targets associated with adverse events of drugs from clinical trials and post-marketing reports": Data File S7

	Nr compounds	% of compounds active	% of compounds inactive	% of compound-target pairs from measured data	% of compound-target pairs from predicted data	% of active compound-target pairs from measured data	% of active compound-target pairs from predicted data	% of inactive compound-target pairs from measured data	% of inactive compound-target pairs from predicted data
P21918	220	1.3636363636363635	98.63636363636363	2.272727272727273	97.72727272727273	33.33333333333333	66.66666666666666	1.8433179723502304	98.15668202764977
Q01959	352	2.840909090909091	97.1590909090909	99.14772727272727	0.8522727272727272	100.0	0.0	99.12280701754386	0.8771929824561403
Q8TCC7	6	83.33333333333334	16.666666666666664	100.0	0.0	100.0	0.0	0.0	0.0
P08173	357	2.801120448179272	97.19887955182072	97.75910364145658	2.2408963585434174	100.0	0.0	97.69452449567724	2.3054755043227666
P35372	383	2.8720626631853787	97.12793733681463	97.38903394255874	2.610966057441253	100.0	0.0	97.31182795698925	2.6881720430107525
P10635	350	2.2857142857142856	97.71428571428571	100.0	0.0	100.0	0.0	100.0	0.0
P35462	365	3.5616438356164384	96.43835616438356	95.61643835616438	4.383561643835616	100.0	0.0	95.45454545454545	4.545454545454546
P08912	357	2.2408963585434174	97.75910364145658	98.8795518207283	1.1204481792717087	100.0	0.0	98.8538681948424	1.146131805157593
P00915	323	2.786377708978328	97.21362229102168	3.0959752321981426	96.90402476780186	88.88888888888889	11.11111111111111	0.6369426751592357	99.36305732484077
O75604	19	15.789473684210526	84.21052631578947	100.0	0.0	100.0	0.0	100.0	0.0
P47869	114	1.7543859649122806	98.24561403508771	3.508771929824561	96.49122807017544	100.0	0.0	1.7857142857142856	98.21428571428571
Q6W5P4	53	16.9811320754717	83.01886792452831	75.47169811320755	24.528301886792452	100.0	0.0	70.45454545454545	29.545454545454547
P08684	356	1.4044943820224718	98.59550561797754	100.0	0.0	100.0	0.0	100.0	0.0
P35367	522	2.681992337164751	97.31800766283524	69.54022988505747	30.45977011494253	100.0	0.0	68.7007874015748	31.299212598425196
Q9ULX7	212	3.30188679245283	96.69811320754717	3.30188679245283	96.69811320754717	100.0	0.0	0.0	100.0
P10275	259	1.1583011583011582	98.84169884169884	1.5444015444015444	98.45559845559846	100.0	0.0	0.390625	99.609375
P16050	52	11.538461538461538	88.46153846153845	46.15384615384615	53.84615384615385	100.0	0.0	39.130434782608695	60.86956521739131
P46063	17	41.17647058823529	58.82352941176471	100.0	0.0	100.0	0.0	100.0	0.0
P08908	56	10.714285714285714	89.28571428571429	23.214285714285715	76.78571428571429	100.0	0.0	14.000000000000002	86.0
P07451	4	100.0	0.0	100.0	0.0	100.0	0.0	0.0	0.0
P28335	393	4.071246819338422	95.92875318066157	88.29516539440203	11.704834605597965	93.75	6.25	88.06366047745358	11.936339522546419
P14867	109	2.7522935779816518	97.24770642201835	3.669724770642202	96.3302752293578	100.0	0.0	0.9433962264150944	99.05660377358491
P43166	217	3.225806451612903	96.7741935483871	3.225806451612903	96.7741935483871	100.0	0.0	0.0	100.0
P12821	232	2.1551724137931036	97.84482758620689	1.7241379310344827	98.27586206896551	40.0	60.0	0.881057268722467	99.11894273127754
P41145	376	2.393617021276596	97.6063829787234	96.80851063829788	3.1914893617021276	88.88888888888889	11.11111111111111	97.00272479564033	2.997275204359673
P05164	263	1.1406844106463878	98.85931558935361	1.1406844106463878	98.85931558935361	100.0	0.0	0.0	100.0
P35368	331	2.1148036253776437	97.88519637462235	1.5105740181268883	98.48942598187311	71.42857142857143	28.57142857142857	0.0	100.0
P25100	512	2.5390625	97.4609375	68.359375	31.640625	100.0	0.0	67.53507014028057	32.46492985971944
Q01453	58	13.793103448275861	86.20689655172413	100.0	0.0	100.0	0.0	100.0	0.0
P25021	357	1.680672268907563	98.31932773109243	100.0	0.0	100.0	0.0	100.0	0.0
P10636	102	18.627450980392158	81.37254901960785	57.84313725490197	42.15686274509804	100.0	0.0	48.19277108433735	51.80722891566265
P28222	304	2.631578947368421	97.36842105263158	0.9868421052631579	99.01315789473685	25.0	75.0	0.33783783783783783	99.66216216216216
P18507	252	1.5873015873015872	98.4126984126984	1.984126984126984	98.01587301587301	100.0	0.0	0.4032258064516129	99.59677419354838
B2RXH2	63	31.746031746031743	68.25396825396825	100.0	0.0	100.0	0.0	100.0	0.0
P21917	525	0.9523809523809524	99.04761904761905	69.52380952380952	30.476190476190478	100.0	0.0	69.23076923076923	30.76923076923077
P06241	359	0.8356545961002786	99.16434540389972	100.0	0.0	100.0	0.0	100.0	0.0
P31645	535	3.364485981308411	96.6355140186916	65.60747663551402	34.39252336448598	100.0	0.0	64.41005802707932	35.5899419729207
P18825	422	2.843601895734597	97.1563981042654	83.64928909952607	16.350710900473935	100.0	0.0	83.17073170731707	16.82926829268293
P08588	479	2.7139874739039667	97.28601252609603	75.36534446764091	24.63465553235908	84.61538461538461	15.384615384615385	75.10729613733905	24.892703862660944
P00352	79	40.50632911392405	59.49367088607595	100.0	0.0	100.0	0.0	100.0	0.0
Q8N1Q1	188	1.5957446808510638	98.40425531914893	1.0638297872340425	98.93617021276596	66.66666666666666	33.33333333333333	0.0	100.0
P35218	216	2.7777777777777777	97.22222222222221	2.314814814814815	97.68518518518519	66.66666666666666	33.33333333333333	0.4761904761904762	99.52380952380952
P11229	355	2.2535211267605635	97.74647887323944	99.15492957746478	0.8450704225352111	100.0	0.0	99.13544668587896	0.8645533141210375
P20309	503	1.5904572564612325	98.40954274353876	69.58250497017893	30.417495029821072	100.0	0.0	69.0909090909091	30.909090909090907
O15245	30	10.0	90.0	100.0	0.0	100.0	0.0	100.0	0.0
P02545	139	56.11510791366906	43.884892086330936	100.0	0.0	100.0	0.0	100.0	0.0
O43570	294	3.741496598639456	96.25850340136054	2.7210884353741496	97.27891156462584	72.72727272727273	27.27272727272727	0.0	100.0
P14416	374	4.010695187165775	95.98930481283422	96.2566844919786	3.7433155080213902	100.0	0.0	96.10027855153204	3.8997214484679668
P24557	485	1.2371134020618557	98.76288659793815	74.02061855670104	25.979381443298973	100.0	0.0	73.69519832985387	26.304801670146137
P10828	54	12.962962962962962	87.03703703703704	25.925925925925924	74.07407407407408	100.0	0.0	14.893617021276595	85.1063829787234
P50406	546	1.282051282051282	98.71794871794873	65.01831501831502	34.98168498168498	85.71428571428571	14.285714285714285	64.7495361781076	35.25046382189239
Q96KQ7	432	1.3888888888888888	98.61111111111111	23.84259259259259	76.1574074074074	0.0	100.0	24.178403755868544	75.82159624413146
Q12809	371	3.234501347708895	96.7654986522911	100.0	0.0	100.0	0.0	100.0	0.0
Q16637	73	38.35616438356164	61.64383561643836	100.0	0.0	100.0	0.0	100.0	0.0
Q9Y2D0	191	3.1413612565445024	96.8586387434555	2.6178010471204187	97.38219895287958	66.66666666666666	33.33333333333333	0.5405405405405406	99.45945945945947
P23975	508	2.3622047244094486	97.63779527559055	68.11023622047244	31.88976377952756	100.0	0.0	67.33870967741935	32.66129032258064
P42345	77	5.194805194805195	94.8051948051948	38.961038961038966	61.038961038961034	100.0	0.0	35.61643835616438	64.38356164383562
P08913	403	4.218362282878412	95.7816377171216	84.863523573201	15.136476426799009	100.0	0.0	84.19689119170984	15.803108808290157
O75164	258	2.7131782945736433	97.28682170542635	1.937984496124031	98.06201550387597	0.0	100.0	1.9920318725099602	98.00796812749005
Q99714	199	8.040201005025125	91.95979899497488	18.090452261306535	81.90954773869346	81.25	18.75	12.568306010928962	87.43169398907104
P06746	17	52.94117647058824	47.05882352941176	100.0	0.0	100.0	0.0	100.0	0.0
P34969	272	2.941176470588235	97.05882352941177	3.308823529411765	96.69117647058823	87.5	12.5	0.7575757575757576	99.24242424242425
P06280	17	41.17647058823529	58.82352941176471	100.0	0.0	100.0	0.0	100.0	0.0
P28221	268	2.6119402985074625	97.38805970149254	1.1194029850746268	98.88059701492537	14.285714285714285	85.71428571428571	0.7662835249042145	99.23371647509579
P35354	495	0.8080808080808081	99.19191919191918	72.72727272727273	27.27272727272727	100.0	0.0	72.50509164969449	27.494908350305497
P21728	374	1.3368983957219251	98.66310160427807	97.32620320855615	2.6737967914438503	100.0	0.0	97.289972899729	2.710027100271003
Q4U2R8	6	100.0	0.0	100.0	0.0	100.0	0.0	0.0	0.0
P30556	304	1.644736842105263	98.35526315789474	0.6578947368421052	99.3421052631579	40.0	60.0	0.0	100.0
P47870	5	80.0	20.0	100.0	0.0	100.0	0.0	0.0	0.0
P22748	250	2.4	97.6	3.2	96.8	100.0	0.0	0.819672131147541	99.18032786885246
P28223	520	4.038461538461538	95.96153846153847	67.3076923076923	32.69230769230769	100.0	0.0	65.93186372745491	34.06813627254509
P16473	68	36.76470588235294	63.23529411764706	85.29411764705883	14.705882352941178	100.0	0.0	76.74418604651163	23.25581395348837
P40225	25	16.0	84.0	100.0	0.0	100.0	0.0	100.0	0.0
P35348	321	2.1806853582554515	97.81931464174455	2.1806853582554515	97.81931464174455	85.71428571428571	14.285714285714285	0.3184713375796179	99.68152866242038
P06276	331	0.906344410876133	99.09365558912387	1.5105740181268883	98.48942598187311	66.66666666666666	33.33333333333333	0.9146341463414633	99.08536585365853
P23219	359	1.392757660167131	98.60724233983287	100.0	0.0	100.0	0.0	100.0	0.0
Q9NUW8	45	37.77777777777778	62.22222222222222	100.0	0.0	100.0	0.0	100.0	0.0
P00533	556	0.7194244604316548	99.28057553956835	64.74820143884892	35.25179856115108	100.0	0.0	64.4927536231884	35.507246376811594
P04035	478	0.8368200836820083	99.16317991631799	76.35983263598327	23.640167364016737	100.0	0.0	76.16033755274262	23.839662447257385
Q9NSA0	3	100.0	0.0	100.0	0.0	100.0	0.0	0.0	0.0
P08172	567	1.2345679012345678	98.76543209876543	62.08112874779541	37.91887125220458	100.0	0.0	61.60714285714286	38.392857142857146
P07305	4	50.0	50.0	100.0	0.0	100.0	0.0	100.0	0.0
P18089	341	3.519061583577713	96.48093841642229	100.0	0.0	100.0	0.0	100.0	0.0
P54132	66	42.42424242424242	57.57575757575758	84.84848484848484	15.151515151515152	100.0	0.0	73.68421052631578	26.31578947368421
P10253	41	12.195121951219512	87.8048780487805	48.78048780487805	51.21951219512195	100.0	0.0	41.66666666666667	58.333333333333336
Q96FL8	21	33.33333333333333	66.66666666666666	100.0	0.0	100.0	0.0	100.0	0.0
Q14524	86	3.488372093023256	96.51162790697676	12.790697674418606	87.20930232558139	100.0	0.0	9.63855421686747	90.36144578313254
P14618	35	14.285714285714285	85.71428571428571	25.71428571428571	74.28571428571429	100.0	0.0	13.333333333333334	86.66666666666667
P23280	6	100.0	0.0	100.0	0.0	100.0	0.0	0.0	0.0
P07550	386	2.849740932642487	97.15025906735751	93.26424870466322	6.7357512953367875	90.9090909090909	9.090909090909092	93.33333333333333	6.666666666666667
P15428	64	18.75	81.25	56.25	43.75	100.0	0.0	46.15384615384615	53.84615384615385
P28482	364	4.1208791208791204	95.87912087912088	95.32967032967034	4.670329670329671	100.0	0.0	95.12893982808023	4.871060171919771
P13945	501	1.3972055888223553	98.60279441117764	71.05788423153693	28.942115768463072	85.71428571428571	14.285714285714285	70.8502024291498	29.1497975708502
P41143	380	2.368421052631579	97.63157894736842	97.10526315789474	2.8947368421052633	88.88888888888889	11.11111111111111	97.30458221024259	2.6954177897574128
P00918	558	1.6129032258064515	98.38709677419355	64.51612903225806	35.483870967741936	100.0	0.0	63.934426229508205	36.0655737704918
Q99720	503	3.180914512922465	96.81908548707754	69.98011928429423	30.019880715705767	87.5	12.5	69.40451745379876	30.59548254620123
P28472	246	0.8130081300813009	99.1869918699187	1.6260162601626018	98.3739837398374	100.0	0.0	0.819672131147541	99.18032786885246
P41595	345	5.797101449275362	94.20289855072464	100.0	0.0	100.0	0.0	100.0	0.0
Q13936	264	1.1363636363636365	98.86363636363636	4.545454545454546	95.45454545454545	100.0	0.0	3.4482758620689653	96.55172413793103
P22303	645	1.0852713178294573	98.91472868217053	55.81395348837209	44.18604651162791	100.0	0.0	55.32915360501567	44.67084639498432
Q16665	30	16.666666666666664	83.33333333333334	100.0	0.0	100.0	0.0	100.0	0.0
P19838	32	31.25	68.75	100.0	0.0	100.0	0.0	100.0	0.0
P0DMS8	497	1.4084507042253522	98.59154929577466	70.82494969818913	29.175050301810867	100.0	0.0	70.40816326530613	29.591836734693878
Q16790	326	2.7607361963190185	97.23926380368098	2.4539877300613497	97.54601226993866	88.88888888888889	11.11111111111111	0.0	100.0
