## Supplementary material for "Systematic analysis of protein targets associated with adverse events of drugs from clinical trials and post-marketing reports": Data File S8

	Nr compounds	% of compounds active	% of compounds inactive	% of compound-target pairs from measured data	% of compound-target pairs from predicted data	% of active compound-target pairs from measured data	% of active compound-target pairs from predicted data	% of inactive compound-target pairs from measured data	% of inactive compound-target pairs from predicted data
P20309	620	3.5483870967741935	96.45161290322581	71.93548387096774	28.064516129032256	100.0	0.0	70.90301003344482	29.09698996655518
P35218	286	3.146853146853147	96.85314685314685	2.797202797202797	97.2027972027972	77.77777777777779	22.22222222222222	0.36101083032490977	99.63898916967509
Q16637	96	37.5	62.5	100.0	0.0	100.0	0.0	100.0	0.0
P06241	459	1.0893246187363834	98.91067538126362	100.0	0.0	100.0	0.0	100.0	0.0
Q01453	83	10.843373493975903	89.1566265060241	100.0	0.0	100.0	0.0	100.0	0.0
P08172	694	2.881844380403458	97.11815561959655	64.55331412103746	35.44668587896253	95.0	5.0	63.649851632047486	36.35014836795252
P21917	640	1.7187500000000002	98.28125	72.5	27.500000000000004	100.0	0.0	72.01907790143083	27.980922098569156
O75164	347	2.881844380403458	97.11815561959655	1.440922190201729	98.55907780979827	0.0	100.0	1.483679525222552	98.51632047477746
P14416	473	5.708245243128964	94.29175475687104	96.82875264270614	3.171247357293869	100.0	0.0	96.63677130044843	3.3632286995515694
P34969	325	4.0	96.0	4.3076923076923075	95.6923076923077	84.61538461538461	15.384615384615385	0.9615384615384616	99.03846153846155
Q99720	630	3.492063492063492	96.5079365079365	70.31746031746032	29.682539682539684	81.81818181818183	18.181818181818183	69.90131578947368	30.098684210526315
P10253	55	10.909090909090908	89.0909090909091	47.27272727272727	52.72727272727272	100.0	0.0	40.816326530612244	59.183673469387756
P06280	21	42.857142857142854	57.14285714285714	100.0	0.0	100.0	0.0	100.0	0.0
P21728	479	2.7139874739039667	97.28601252609603	97.4947807933194	2.5052192066805845	100.0	0.0	97.42489270386267	2.575107296137339
Q9NUW8	56	35.714285714285715	64.28571428571429	100.0	0.0	100.0	0.0	100.0	0.0
P40225	37	13.513513513513514	86.48648648648648	100.0	0.0	100.0	0.0	100.0	0.0
Q99714	267	7.865168539325842	92.13483146067416	17.97752808988764	82.02247191011236	76.19047619047619	23.809523809523807	13.008130081300814	86.99186991869918
P25100	630	3.968253968253968	96.03174603174604	70.63492063492063	29.365079365079367	100.0	0.0	69.42148760330579	30.57851239669421
P0DMS8	613	1.794453507340946	98.20554649265905	73.5725938009788	26.42740619902121	100.0	0.0	73.08970099667775	26.910299003322258
P35372	482	2.904564315352697	97.0954356846473	97.71784232365145	2.2821576763485476	92.85714285714286	7.142857142857142	97.86324786324786	2.1367521367521367
P10828	76	13.157894736842104	86.8421052631579	26.31578947368421	73.68421052631578	100.0	0.0	15.151515151515152	84.84848484848484
P08173	452	5.3097345132743365	94.69026548672566	98.23008849557522	1.7699115044247788	100.0	0.0	98.13084112149532	1.8691588785046727
P42345	111	5.405405405405405	94.5945945945946	42.34234234234234	57.65765765765766	100.0	0.0	39.04761904761905	60.952380952380956
P22748	310	2.5806451612903225	97.41935483870968	2.903225806451613	97.09677419354838	100.0	0.0	0.33112582781456956	99.66887417218543
P07451	6	100.0	0.0	100.0	0.0	100.0	0.0	0.0	0.0
P07550	484	2.6859504132231407	97.31404958677686	95.0413223140496	4.958677685950414	84.61538461538461	15.384615384615385	95.32908704883228	4.670912951167728
P07305	7	71.42857142857143	28.57142857142857	100.0	0.0	100.0	0.0	100.0	0.0
P08913	519	5.202312138728324	94.79768786127167	84.58574181117534	15.414258188824661	100.0	0.0	83.73983739837398	16.260162601626014
P08588	590	2.5423728813559325	97.45762711864407	78.13559322033899	21.864406779661017	80.0	20.0	78.08695652173913	21.913043478260867
P06746	18	55.55555555555556	44.44444444444444	100.0	0.0	100.0	0.0	100.0	0.0
P04035	600	0.8333333333333334	99.16666666666667	77.16666666666666	22.833333333333332	100.0	0.0	76.9747899159664	23.025210084033613
P08908	72	13.88888888888889	86.11111111111111	25.0	75.0	100.0	0.0	12.903225806451612	87.09677419354838
P08684	455	1.3186813186813187	98.68131868131869	100.0	0.0	100.0	0.0	100.0	0.0
P00918	678	2.0648967551622417	97.93510324483776	67.69911504424779	32.30088495575221	100.0	0.0	67.01807228915662	32.98192771084337
P12821	302	1.6556291390728477	98.34437086092716	1.9867549668874174	98.01324503311258	60.0	40.0	1.0101010101010102	98.98989898989899
P23280	9	100.0	0.0	100.0	0.0	100.0	0.0	0.0	0.0
P35354	625	1.92	98.08	73.28	26.72	100.0	0.0	72.75693311582381	27.24306688417618
P18507	330	2.4242424242424243	97.57575757575758	2.727272727272727	97.27272727272728	100.0	0.0	0.3105590062111801	99.68944099378882
Q13936	359	1.392757660167131	98.60724233983287	4.178272980501393	95.82172701949861	100.0	0.0	2.824858757062147	97.17514124293785
P02545	184	54.891304347826086	45.108695652173914	100.0	0.0	100.0	0.0	100.0	0.0
P41143	485	2.268041237113402	97.73195876288659	96.49484536082474	3.5051546391752577	81.81818181818183	18.181818181818183	96.83544303797468	3.1645569620253164
Q96KQ7	556	1.618705035971223	98.38129496402878	23.92086330935252	76.07913669064749	0.0	100.0	24.314442413162705	75.68555758683729
P35368	404	2.722772277227723	97.27722772277228	2.2277227722772275	97.77227722772277	72.72727272727273	27.27272727272727	0.2544529262086514	99.74554707379136
Q4U2R8	16	75.0	25.0	100.0	0.0	100.0	0.0	100.0	0.0
P31645	661	4.689863842662632	95.31013615733737	68.22995461422087	31.77004538577912	100.0	0.0	66.66666666666666	33.33333333333333
P19838	43	34.883720930232556	65.11627906976744	100.0	0.0	100.0	0.0	100.0	0.0
P28335	509	5.304518664047151	94.69548133595285	87.62278978388997	12.37721021611002	96.29629629629629	3.7037037037037033	87.13692946058092	12.863070539419086
P10636	131	16.793893129770993	83.20610687022901	64.12213740458014	35.87786259541985	100.0	0.0	56.88073394495413	43.11926605504588
P23975	623	4.012841091492777	95.98715890850723	70.9470304975923	29.052969502407706	100.0	0.0	69.7324414715719	30.267558528428097
Q14524	116	5.172413793103448	94.82758620689656	16.379310344827587	83.62068965517241	100.0	0.0	11.818181818181818	88.18181818181819
P00352	101	37.62376237623762	62.37623762376238	100.0	0.0	100.0	0.0	100.0	0.0
Q16790	400	3.0	97.0	2.75	97.25	91.66666666666666	8.333333333333332	0.0	100.0
P22303	822	0.851581508515815	99.14841849148418	55.71776155717762	44.28223844282238	100.0	0.0	55.33742331288344	44.66257668711656
P16473	96	36.45833333333333	63.541666666666664	87.5	12.5	100.0	0.0	80.32786885245902	19.672131147540984
P13945	611	1.309328968903437	98.69067103109657	74.46808510638297	25.53191489361702	75.0	25.0	74.46102819237149	25.538971807628524
P23219	455	2.417582417582418	97.58241758241758	100.0	0.0	100.0	0.0	100.0	0.0
P15428	81	16.049382716049383	83.9506172839506	53.086419753086425	46.913580246913575	100.0	0.0	44.11764705882353	55.88235294117647
P47870	7	85.71428571428571	14.285714285714285	100.0	0.0	100.0	0.0	0.0	0.0
O43570	363	3.8567493112947657	96.14325068870524	3.0303030303030303	96.96969696969697	78.57142857142857	21.428571428571427	0.0	100.0
P18089	439	5.0113895216400905	94.98861047835992	100.0	0.0	100.0	0.0	100.0	0.0
B2RXH2	84	27.380952380952383	72.61904761904762	100.0	0.0	100.0	0.0	100.0	0.0
P16050	72	11.11111111111111	88.88888888888889	44.44444444444444	55.55555555555556	100.0	0.0	37.5	62.5
Q96FL8	26	38.46153846153847	61.53846153846154	100.0	0.0	100.0	0.0	100.0	0.0
O75604	31	25.806451612903224	74.19354838709677	100.0	0.0	100.0	0.0	100.0	0.0
Q16665	44	27.27272727272727	72.72727272727273	100.0	0.0	100.0	0.0	100.0	0.0
P43166	296	3.3783783783783785	96.62162162162163	3.3783783783783785	96.62162162162163	100.0	0.0	0.0	100.0
Q8N1Q1	242	2.066115702479339	97.93388429752066	1.6528925619834711	98.34710743801654	80.0	20.0	0.0	100.0
P18825	545	3.853211009174312	96.1467889908257	82.75229357798165	17.24770642201835	100.0	0.0	82.06106870229007	17.938931297709924
P41145	472	2.5423728813559325	97.45762711864407	97.66949152542372	2.330508474576271	83.33333333333334	16.666666666666664	98.04347826086956	1.956521739130435
P35367	643	4.354587869362364	95.64541213063764	71.53965785381027	28.46034214618974	100.0	0.0	70.24390243902438	29.756097560975608
Q9ULX7	290	3.4482758620689653	96.55172413793103	3.103448275862069	96.89655172413794	90.0	10.0	0.0	100.0
P14618	42	11.904761904761903	88.09523809523809	21.428571428571427	78.57142857142857	100.0	0.0	10.81081081081081	89.1891891891892
P47869	156	3.8461538461538463	96.15384615384616	4.487179487179487	95.51282051282051	83.33333333333334	16.666666666666664	1.3333333333333335	98.66666666666667
Q9Y2D0	260	3.4615384615384617	96.53846153846153	3.076923076923077	96.92307692307692	77.77777777777779	22.22222222222222	0.398406374501992	99.60159362549801
P10275	344	1.4534883720930232	98.54651162790698	1.744186046511628	98.25581395348837	100.0	0.0	0.2949852507374631	99.70501474926253
P00915	394	3.5532994923857872	96.44670050761421	3.5532994923857872	96.44670050761421	92.85714285714286	7.142857142857142	0.2631578947368421	99.73684210526315
P30556	383	1.3054830287206265	98.69451697127938	0.7832898172323759	99.21671018276761	40.0	60.0	0.26455026455026454	99.73544973544973
P35462	465	6.021505376344086	93.97849462365592	95.48387096774194	4.516129032258064	100.0	0.0	95.19450800915332	4.805491990846682
P11229	451	4.656319290465632	95.34368070953437	99.33481152993349	0.6651884700665188	100.0	0.0	99.30232558139535	0.6976744186046512
Q01959	445	2.696629213483146	97.30337078651685	99.7752808988764	0.22471910112359553	100.0	0.0	99.76905311778292	0.23094688221709006
P28472	321	1.557632398753894	98.4423676012461	2.1806853582554515	97.81931464174455	100.0	0.0	0.6329113924050633	99.36708860759494
P41595	442	7.46606334841629	92.53393665158372	100.0	0.0	100.0	0.0	100.0	0.0
P35348	375	2.933333333333333	97.06666666666666	2.933333333333333	97.06666666666666	81.81818181818183	18.181818181818183	0.5494505494505495	99.45054945054946
P06276	436	1.146788990825688	98.85321100917432	1.146788990825688	98.85321100917432	60.0	40.0	0.46403712296983757	99.53596287703016
P08912	453	4.856512141280353	95.14348785871964	98.67549668874173	1.3245033112582782	100.0	0.0	98.60788863109049	1.3921113689095126
P46063	21	47.61904761904761	52.38095238095239	100.0	0.0	100.0	0.0	100.0	0.0
P10635	447	2.460850111856823	97.53914988814317	100.0	0.0	100.0	0.0	100.0	0.0
P00533	669	0.8968609865470852	99.10313901345292	68.60986547085201	31.390134529147986	100.0	0.0	68.32579185520362	31.674208144796378
P50406	655	2.4427480916030535	97.55725190839695	68.85496183206106	31.14503816793893	93.75	6.25	68.23161189358372	31.768388106416275
Q8TCC7	10	70.0	30.0	100.0	0.0	100.0	0.0	100.0	0.0
Q9NSA0	5	100.0	0.0	100.0	0.0	100.0	0.0	0.0	0.0
P28222	378	2.1164021164021163	97.88359788359789	1.5873015873015872	98.4126984126984	25.0	75.0	1.0810810810810811	98.91891891891892
P28221	337	2.6706231454005933	97.3293768545994	1.1869436201780417	98.81305637982196	22.22222222222222	77.77777777777779	0.6097560975609756	99.39024390243902
Q12809	475	3.1578947368421053	96.84210526315789	100.0	0.0	100.0	0.0	100.0	0.0
P24557	603	1.1608623548922055	98.8391376451078	76.28524046434494	23.71475953565506	100.0	0.0	76.00671140939598	23.993288590604024
P14867	150	4.0	96.0	4.666666666666667	95.33333333333334	83.33333333333334	16.666666666666664	1.3888888888888888	98.61111111111111
P28223	636	5.817610062893082	94.18238993710692	70.44025157232704	29.559748427672954	100.0	0.0	68.61435726210351	31.385642737896497
P28482	461	3.68763557483731	96.31236442516268	96.09544468546638	3.9045553145336225	100.0	0.0	95.94594594594594	4.054054054054054
P21918	276	2.536231884057971	97.46376811594203	3.6231884057971016	96.37681159420289	71.42857142857143	28.57142857142857	1.858736059479554	98.14126394052045
P05164	359	1.392757660167131	98.60724233983287	1.392757660167131	98.60724233983287	100.0	0.0	0.0	100.0
P54132	86	46.51162790697674	53.48837209302325	87.20930232558139	12.790697674418606	100.0	0.0	76.08695652173914	23.91304347826087
Q6W5P4	75	14.666666666666666	85.33333333333334	78.66666666666666	21.333333333333336	100.0	0.0	75.0	25.0
P25021	453	2.207505518763797	97.7924944812362	100.0	0.0	100.0	0.0	100.0	0.0
O15245	40	12.5	87.5	100.0	0.0	100.0	0.0	100.0	0.0
