## Supplementary material for "Systematic analysis of protein targets associated with adverse events of drugs from clinical trials and post-marketing reports": Data File S12

### Sheet: Sheet1
Accession	ChEMBL target name	Original effect	Formatted effect	PubMed ID	Reference	Annotated MedDRA HLT Code	Annotated MedDRA HLT
P08172	Muscarinic acetylcholine receptor M2	↓ in cardiac conduction (PR interval)	Cardiac conduction decreased (PR interval)	PMID23197038	Bowes J, Brown AJ, Hamon J, Jarolimek W, Sridhar A, Waldron G, Whitebread S. Reducing safety-related drug attrition: the use of in vitro pharmacological profiling. Nat Rev Drug Discov. 2012 Dec;11(12):909-22.	10000032	Cardiac conduction disorders
Q14524	Sodium channel protein type V alpha subunit	Slowed cardiac conduction	Slowed cardiac conduction	PMID23197038	Bowes J, Brown AJ, Hamon J, Jarolimek W, Sridhar A, Waldron G, Whitebread S. Reducing safety-related drug attrition: the use of in vitro pharmacological profiling. Nat Rev Drug Discov. 2012 Dec;11(12):909-22.	10000032	Cardiac conduction disorders
P50052	Angiotensin II type 2 (AT-2) receptor	cerebral complications	Cerebral complications	PMID28216264	Lynch JJ 3rd, Van Vleet TR, Mittelstadt SW, Blomme EAG. Potential functional and pathological side effects related to off-target pharmacological activity. J Pharmacol Toxicol Methods. 2017 Sep;87:108-126.	10052634	Cerebral disorders congenital
P30556	Type-1 angiotensin II receptor	cerebral complications	Cerebral complications	PMID28216264	Lynch JJ 3rd, Van Vleet TR, Mittelstadt SW, Blomme EAG. Potential functional and pathological side effects related to off-target pharmacological activity. J Pharmacol Toxicol Methods. 2017 Sep;87:108-126.	10052634	Cerebral disorders congenital
P35367	Histamine H1 receptor	↑ drinking	Drinking increased	PMID28216264	Lynch JJ 3rd, Van Vleet TR, Mittelstadt SW, Blomme EAG. Potential functional and pathological side effects related to off-target pharmacological activity. J Pharmacol Toxicol Methods. 2017 Sep;87:108-126.	10016801	Fluid intake increased
P25021	Histamine H2 receptor	↑ drinking	Drinking increased	PMID28216264	Lynch JJ 3rd, Van Vleet TR, Mittelstadt SW, Blomme EAG. Potential functional and pathological side effects related to off-target pharmacological activity. J Pharmacol Toxicol Methods. 2017 Sep;87:108-126.	10016801	Fluid intake increased
P41145	Kappa opioid receptor	↓ → ↑ drinking	Drinking increased	PMID28216264	Lynch JJ 3rd, Van Vleet TR, Mittelstadt SW, Blomme EAG. Potential functional and pathological side effects related to off-target pharmacological activity. J Pharmacol Toxicol Methods. 2017 Sep;87:108-126.	10016801	Fluid intake increased
P41145	Kappa opioid receptor	↓ drinking	Drinking decreased	PMID28216264	Lynch JJ 3rd, Van Vleet TR, Mittelstadt SW, Blomme EAG. Potential functional and pathological side effects related to off-target pharmacological activity. J Pharmacol Toxicol Methods. 2017 Sep;87:108-126.	10052559	Fluid intake decreased
P41145	Kappa opioid receptor	↓ → ↑ drinking	Drinking decreased	PMID28216264	Lynch JJ 3rd, Van Vleet TR, Mittelstadt SW, Blomme EAG. Potential functional and pathological side effects related to off-target pharmacological activity. J Pharmacol Toxicol Methods. 2017 Sep;87:108-126.	10052559	Fluid intake decreased
Q14524	Sodium channel protein type V alpha subunit	↓ cardiac conduction	Cardiac conduction decreased	PMID28216264	Lynch JJ 3rd, Van Vleet TR, Mittelstadt SW, Blomme EAG. Potential functional and pathological side effects related to off-target pharmacological activity. J Pharmacol Toxicol Methods. 2017 Sep;87:108-126.	10000032	Cardiac conduction disorders
